# Bacterial extracellular vesicles exhibit distinct functional potential across the biogeographic provinces of the South Pacific Ocean

**DOI:** 10.1101/2025.06.30.662282

**Authors:** Eduard Fadeev, Neza Orel, Tinkara Tinta, Leila Afjehi-Sadat, Haoran Liu, Thomas J. Browning, Zhongwei Yuan, Eric P. Achterberg, Steven J. Biller, Daniel J. Sher, Gerhard J. Herndl

## Abstract

Bacterial extracellular vesicles (BEVs) are nanoscale membranous structures released by diverse types of bacteria. Laboratory model systems indicate that these nanoparticles may play several roles in the ecophysiology of marine bacteria. However, their actual functionality in the environment remains unclear. Here we describe the proteomic composition of marine BEVs over more than 5,000 nautical miles of surface waters in the South Pacific, linking BEV cargoes to the bacterial communities producing them. BEVs were consistently present across a range of biogeochemical conditions, with an overall abundance comparable to that of bacterial cells. However, the protein content of the BEVs varied significantly between different ocean regions. The BEVs were enriched in carbohydrate transporters under phytoplankton bloom conditions, and contained iron and phosphate uptake-related proteins in nutrient-limited waters. This suggests that BEVs could enable cells to perform key extracellular functions in the marine environment. Our observations further highlight the prevalence of BEVs and the biogeographic patterns of their functional potential across oceanic scales.
