## Supplementary material for "Bacterial extracellular vesicles exhibit distinct functional potential across the biogeographic provinces of the South Pacific Ocean": Table S1

### Sheet: Table_S1-Samples_overview
Station_ID	Latitude	Longitude	Region	Total bacterial abundance (cells L-1)	Cyanobacterial abundance (cells L-1; Yuan et al., 2025)	Bacterial proteins		Viral proteins
						Cells	BEVs	Cells	BEVs
SO289_1	33°36,00S	071°43,00W	UP	889046969		5781	2316	196	98
SO289_3	32°58,00S	071°51,00W	UP	2622560102	418679000	5621	3010	186	91
SO289_6	32°30,00S	072°48,00W	TRAN	349868370		5634	2873	197	100
SO289_9	32°30,00S	079°00,00W	TRAN	71688190	102244000	4281	3042	147	106
SO289_12	32°30,00S	087°60,00W	TRAN	97427358	49858000	5344	2426	166	82
SO289_13	32°30,00S	090°60,00W	TRAN	76467402		5746	2501	200	93
SO289_16	32°30,00S	100°00,00W	GYRE	43998760		5946	2524	174	78
SO289_17	31°25,00S	102°00,00W	GYRE	53235714		5763	2461	172	88
SO289_20	31°25,00S	110°00,00W	GYRE	75695870		4457	2434	139	110
SO289_23	31°25,00S	114°00,00W	GYRE	21752919		5473	2331	139	72
SO289_27	31°25,00S	125°00,00W	GYRE	86561614	42486000	5726	2903	160	72
SO289_30	31°25,00S	134°00,00W	GYRE	67037566		5930	2336	182	102
SO289_32	31°25,00S	141°00,00W	GYRE	45991885		5730	2402	158	103
SO289_33	26°10,00S	152°00,00W	WEST	88747622		5947	3394	183	123
SO289_34	26°10,00S	156°00,00W	WEST	99184736		6044	2367	178	56
SO289_37	26°10,00S	168°00,00W	WEST	99634797	153861000	6200	2444	202	69
SO289_39	26°10,00S	175°23,00W	WEST	99720522		5942	2307	200	82
SO289_41	25°43,00S	178°42,00W	WEST	91790887		6076	2567	191	85
SO289_43	25°43,00S	175°30,00E	WEST	75974479	163166000	5920	3016	189	88
SO289_44	25°50,00S	171°59,00E	WEST	127067049		5962	1940	203	58
